# Ghrelin and Mboat4 are lost in Serpentes

**DOI:** 10.1101/2025.05.18.653663

**Authors:** Rui Pinto, Raquel Ruivo, Josefin Stiller, Diogo Oliveira, L. Filipe C. Castro, Rute da Fonseca

## Abstract

Exploring the evolution of gene networks associated with metabolic/energetic homeostasis can yield key insights into the adaptive landscapes governing the physioology of extant lineages. Here, we investigate a key hormonal module of energy metabolism in reptiles. Ghrelin (*GHRL*), also known as the “*hunger hormone*”, is a multifunctional gastric peptide, involved in appetite, food intake and body weight regulation. We examined the genomes of 112 species comprising members of the Squamata, Testudines, Crocodilia and Rhynchocephalia and provide ample evidence that *GHRL* was independently lost in snakes, chameleons and toadhead agamas. In accordance, the enzyme responsible for ghrelin acylation and essential for its activity (membrane bound O-acyltransferase domain containing 4), is also eroded in these lineages. We suggest that the loss of this hormonal signalling system parallels critical modifications in energy metabolism, including a lower need to stimulate fatty acid oxidation during fasting in the locomotor muscles of snakes compared to other groups.
