## Supplemental File 1 for "Ghrelin and Mboat4 are lost in Serpentes"

### Sheet: Sheet1
Assembly Accession	Assembly Name	Organism Name	Organism Infraspecific Names Sex	Annotation Name	Assembly Stats Total Sequence Length	Assembly Level	Assembly Release Date	WGS project accession	Assembly Stats Contig N50
GCA_030440675.1	ASM3044067v1	Furcifer pardalis	male		1609777135	Chromosome	2023-07-12		158731830
GCF_013100865.1	CAS_Tse_1.0	Trachemys scripta elegans		NCBI Trachemys scripta elegans Annotation Release 100	2126182493	Chromosome	2020-05-15	VIRI01	204575
GCF_015237465.2	rCheMyd1.pri.v2	Chelonia mydas	male	NCBI Chelonia mydas Annotation Release 103	2134358617	Chromosome	2021-07-15	JADCQM02	39415510
GCF_016161935.1	ASM1616193v1	Mauremys reevesii	female	NCBI Mauremys reevesii Annotation Release 100	2367590653	Chromosome	2020-12-22	JADWOL01	33352699
GCA_021292165.1	IOZ_Scro_1.0	Shinisaurus crocodilurus	female		2189995079	Chromosome	2021-12-28	JAHFWL01	3338364
GCF_023653815.1	GSC_CCare_1.0	Caretta caretta	female	NCBI Caretta caretta Annotation Release 100	2133995980	Chromosome	2022-06-07	JAMOIO01	18214114
GCF_028583425.1	MPM_Emac_v1.0	Eublepharis macularius		GCF_028583425.1-RS_2023_03	2237379946	Chromosome	2023-02-10	JAOPLA01	80105973
GCF_009764565.3	rDerCor1.pri.v4	Dermochelys coriacea	male	NCBI Dermochelys coriacea Annotation Release 101	2164762090	Chromosome	2021-08-25	WSPL04	7029801
GCF_009769535.1	rThaEle1.pri	Thamnophis elegans	female	NCBI Thamnophis elegans Annotation Release 100	1672190305	Chromosome	2019-12-23	WNNA01	4620601
GCA_033958435.1	ASM3395843v1	Carettochelys insculpta			2180317067	Chromosome	2023-11-27	JAWWUY01	126464372
GCA_028017835.1	rEmyOrb1.hap1	Emys orbicularis	male		2309740635	Chromosome	2023-01-30	JAQMCU01	91255289
GCA_030012505.1	ASM3001250v1	Eretmochelys imbricata			2296226205	Chromosome	2023-05-15	JARRBA01	82034986
GCF_027172205.1	rPodRaf1.pri	Podarcis raffonei	female	GCF_027172205.1-RS_2023_02	1513131503	Chromosome	2022-12-27	JAPYJY01	61439401
GCF_028640845.1	ASM2864084v1	Ahaetulla prasina	female	GCF_028640845.1-RS_2023_07	1772420080	Chromosome	2023-02-22	JAQQSC01	23873608
GCA_019472885.1	HCur_v2	Hydrophis curtus	male		1964827820	Chromosome	2021-08-09	JABAHG01	9704100
GCF_025201925.1	rGopFla2.mat.asm	Gopherus flavomarginatus		GCF_025201925.1-RS_2023_02	2460542086	Chromosome	2022-09-15	JAMKFC01	6917139
GCA_023653725.1	ASM2365372v1	Bungarus multicinctus	male		1593755901	Chromosome	2022-06-07	JAGDQI01	5437538
GCF_963506605.1	rZooViv1.1	Zootoca vivipara		GCF_963506605.1-RS_2023_10	1440239386	Chromosome	2023-09-20	CAUOQL01	3447840
GCF_004329235.1	PodMur_1.0	Podarcis muralis	male	NCBI Podarcis muralis Annotation Release 100	1511002858	Chromosome	2019-03-07	SIRZ01	714612
GCA_009733165.1	Nana_v5	Naja naja	male	Annotation submitted by Genentech Inc.,	1768535092	Chromosome	2019-12-11	SOZL01	302474
GCF_027244095.1	rHemCap1.1.pri	Hemicordylus capensis	male	GCF_027244095.1-RS_2023_02	2294751221	Chromosome	2022-12-28	JAPMAM01	160691000
GCA_951804945.1	rPodCre2.1	Podarcis cretensis			1507609967	Chromosome	2023-06-02	CATORL01	65743000
GCA_026122505.1	AldGig_1.0	Aldabrachelys gigantea	female		2373354137	Chromosome	2022-11-15	JALNIE01	58656949
GCA_024294585.1	rVipLat1.pri	Vipera latastei	male		1631568913	Chromosome	2022-07-20	JANCQY01	44839567
GCA_033296515.1	rMacSuw1.hap1	Macrochelys suwanniensis	male		2132261265	Chromosome	2023-11-06	JAVFKX01	43882550
GCA_032595735.1	ASM3259573v1	Pelochelys cantorii	female		2161035712	Chromosome	2023-10-12	JAVXUU01	41440143
GCA_019425775.1	ASM1942577v1	Rafetus swinhoei	female		2237949466	Chromosome	2021-07-30	JAFJHL01	30963999
GCA_019473425.1	HCya_v2	Hydrophis cyanocinctus	male		1980712740	Chromosome	2021-08-09	JAAZTL01	18985681
GCF_030035675.1	rRhiFlo1.hap2	Rhineura floridana	female	GCF_030035675.1-RS_2023_12	2307419594	Chromosome	2023-05-22	JASFZN01	18156940
GCF_032191835.1	APGP_CSIRO_Hbin_v1	Heteronotia binoei	female	GCF_032191835.1-RS_2023_10	2633446684	Chromosome	2023-09-29	JAVQKZ01	14376057
GCF_007399415.2	rGopEvg1_v1.p	Gopherus evgoodei	male	NCBI Gopherus evgoodei Annotation Release 100	2298547364	Chromosome	2019-07-25	VHHN01	13026736
GCF_009819535.1	rLacAgi1.pri	Lacerta agilis	female	NCBI Lacerta agilis Annotation Release 100	1391387079	Chromosome	2019-12-31	WNMS01	6613248
GCA_947247035.1	rVipUrs1.1	Vipera ursinii			1625006165	Chromosome	2022-10-30	CAMXUJ01	2137891
GCA_033807585.1	HMAJ_1.0	Hydrophis major	female		2166703382	Chromosome	2023-11-21	JAUCBL01	35743180
GCF_021028975.2	MPM_Stown_v2.3	Sphaerodactylus townsendi	male	NCBI Sphaerodactylus townsendi Annotation Release 100	1810846735	Chromosome	2022-04-08	JAHVXK02	9459502
GCA_947686815.1	rPodLil1.2	Podarcis lilfordi		Annotation submitted by UB (Universitat de Barcelona)	1460085851	Chromosome	2023-08-09	CANTUW01	1481499
GCA_018446365.1	Cadam_11369	Crotalus adamanteus	female	Annotation submitted by Florida State University	1597630743	Scaffold	2021-05-25	JADPQB01	338034
GCF_025583915.1	AnoSag2.1	Anolis sagrei ordinatus	female	GCF_025583915.1-RS_2023_10	1926425113	Scaffold	2022-10-05	JANCLY01	208754
GCF_001723895.1	CroPor_comp1	Crocodylus porosus	male	NCBI Crocodylus porosus Annotation Release 100	2049519336	Scaffold	2016-09-13	MDVP01	34073
GCA_022086475.1	rActMar1.p	Actinemys marmorata	male		2301101399	Scaffold	2022-02-09	JAJLPC01	75081387
GCA_023333645.1	rSceOcc1.0.p	Sceloporus occidentalis	male		2856339201	Scaffold	2022-05-11	JALMGF01	18989278
GCF_029531705.1	CU_Pguttatus_1	Pantherophis guttatus	male	GCF_029531705.1-RS_2023_10	1708105946	Scaffold	2023-03-31	JAKNRS01	3031475
GCA_023970755.1	CU_Afeae_1.0	Azemiops feae	female		1557776103	Contig	2022-06-22	JALGBA01	1596756
GCA_018859375.1	ASM1885937v1	Chelydra serpentina	female	Annotation submitted by University of North Dakota	2257703908	Scaffold	2021-06-11	JAHGAV01	843367
GCA_032172135.1	rGlyIns1_p1.0	Glyptemys insculpta	male		2323491979	Scaffold	2023-09-28	JAVMKA01	95749198
GCA_023634205.1	rActPal1.0.p	Actinemys pallida	male		2326911222	Scaffold	2022-06-01	JALMGD01	93983910
GCA_030761175.1	rMasLat1.0.hap2	Masticophis lateralis	female		1504000112	Scaffold	2023-08-16	JAUDYJ01	68931034
GCA_022577455.1	rAriEle1.0.p	Arizona elegans			1842534626	Scaffold	2022-03-15	JAKOOJ01	54101938
GCA_034509955.1	ASU_Unig_1	Urosaurus nigricaudus	male		1870054407	Scaffold	2023-12-21	JAOEGL01	23281897
GCA_030556195.1	ASM3055619v1	Anolis apletophallus	female		2423005677	Scaffold	2023-07-31	JARBWK01	658947
GCA_007922225.1	Emydura_subglobosa-1.0	Emydura subglobosa	male		1986702056	Scaffold	2019-08-05	VOCO01	350989
GCF_004798865.1	ASM479886v1	Varanus komodoensis	male	NCBI Varanus komodoensis Annotation Release 100	1507945839	Scaffold	2019-04-17	SJPD01	189463
GCA_018340635.1	Ibu_BjarHA_1.0	Bothrops jararaca	female		1672323932	Scaffold	2021-05-11	JAGTXL01	162550
GCA_007922195.1	Podocnemis_expansa-1.0	Podocnemis expansa	male		2447092617	Scaffold	2019-08-05	VOCP01	134824
GCA_003113815.1	ASM311381v1	Sphenodon punctatus	male		4272214985	Scaffold	2018-05-10	QEPC01	27065
GCA_029215795.1	rAnnSte1.0.hap2	Anniella stebbinsi	female		1891076299	Scaffold	2023-03-14	JARDYH01	120289678
GCA_029282475.1	ASM2928247v1	Phrynocephalus forsythii	female	Annotation submitted by Lanzhou University	1816888593	Scaffold	2023-03-20	JAPFRF01	50948978
GCA_032766585.1	D.uni.mHiFi.1.0	Darevskia unisexualis			1398207223	Contig	2023-10-17	JAWDKO01	27396532
GCA_032164245.1	rSteOdo2_p1.0	Sternotherus odoratus	male		1759394229	Scaffold	2023-09-29	JAVMKO01	17031157
GCA_029375565.1	UGM_Ggeck_1	Gekko gecko	male		2741107181	Scaffold	2023-03-23	JAPDNY01	10858724
GCF_016545835.1	ASM1654583v1	Crotalus tigris		NCBI Crotalus tigris Annotation Release 100	1612002213	Contig	2021-01-06	VORL01	2106662
GCA_034642135.1	Dar_val_2.0	Darevskia valentini	female		1647904108	Contig	2023-12-26	JAWWNG01	1103363
GCA_003586115.2	HLtupMer6	Salvator merianae	male		2068170046	Scaffold	2018-12-11	QVOM02	500019
GCA_003942145.1	ASM394214v1	Platysternon megacephalum	male	Annotation submitted by Institute of Zoology, Guangdong Academy of Sciences	2319087892	Scaffold	2018-12-12	QXTE01	213602
GCA_026122565.1	APGP_CSIRO_Emac_v1	Emydura macquarii macquarii	female		1924516324	Contig	2022-11-10	JAOCMD01	17065511
GCA_023053685.1	rDiaPun1.0.p	Diadophis punctatus similis	female		1783006549	Scaffold	2022-04-19	JALIGW01	8013852
GCA_023646645.1	ASM2364664v1	Varanus salvator macromaculatus	female		1702541867	Scaffold	2022-06-02	JAIXND01	1316942
GCA_035047305.1	BraPum1.0	Bradypodion pumilum	male		2486266449	Scaffold	2024-01-03	JAWDJD01	178505980
GCA_035047345.1	BraVen1.1	Bradypodion ventrale	male		2373187502	Scaffold	2024-01-03	JAWDJE01	174922266
GCA_030015325.1	rCryege1_pri_20221122	Cryptoblepharus egeriae	male		1409951851	Contig	2023-05-16	JAREYC01	109130949
GCA_029233225.1	rLeplis1.pri.20221122	Lepidodactylus listeri	male		2348830489	Scaffold	2023-03-20	JARCFY01	64972995
GCA_033807725.1	HELE_1.0	Hydrophis elegans	male		2010336133	Scaffold	2023-11-20	JAUPSR01	17470302
GCA_034641385.1	Dar_mix_1.0	Darevskia mixta	male		1408516084	Contig	2023-12-26	JAWWNH01	15581688
GCA_034064705.1	ASM3406470v1	Bothrops alternatus	female		1739305912	Contig	2023-12-04	JARGCV01	13867869
GCA_029890345.1	ASM2989034v1	Natrix helvetica helvetica	female		1782847860	Contig	2023-04-27	JAKRSI01	4622328
GCA_034641395.1	Dar_arm_1.0	Darevskia armeniaca	female		1925748154	Contig	2023-12-26	JAWWNF01	3089098
GCA_034642065.1	Dar_nair_1.0	Darevskia nairensis	female		1772584127	Contig	2023-12-26	JAWWNI01	2900118
GCA_029891615.1	ASM2989161v1	Natrix natrix natrix			1733453643	Scaffold	2023-04-28	JAKRSK01	1528028
GCA_026122225.1	Hcha_1	Heloderma charlesbogerti	male		2303480078	Contig	2022-11-10	JANEZZ01	1358783
GCA_948472985.1	IguDel_wgdbg2	Iguana delicatissima			1911280145	Contig	2023-02-03	CAOKZL01	712766
GCA_900245905.1	ASM90024590v1	Lacerta viridis	female		1439843026	Contig	2018-04-26	OFHU01	662519
GCA_948474755.1	CteBak_wtdbg2	Ctenosaura bakeri			1915228381	Contig	2023-02-03	CAOLHI01	444732
GCA_900245895.1	L. bilineata genome assembly	Lacerta bilineata	female		1418148937	Contig	2018-04-26	OFHV01	368212
GCA_007922305.1	Dermatemys_mawii-1.0	Dermatemys mawii	male		1866975060	Scaffold	2019-08-05	VOCN01	183958
GCA_030052795.1	PanAll1.0	Pantherophis alleghaniensis	male		1725044628	Scaffold	2023-05-19	JAQZSL01	153617
GCA_007922155.1	Mesoclemmys_tuberculata-1.0	Mesoclemmys tuberculata	male		2027505490	Scaffold	2019-08-05	VOCS01	146430
GCA_011386835.2	ASM1138683v2	Chrysemys picta bellii	male		2372089908	Chromosome	2023-09-08	JAAOEE02	13370154
GCA_032357905.1	AHNU_Mmut_1.0	Mauremys mutica	male		2428777300	Chromosome	2023-10-16	JAOTIE01	23753044
GCA_027887205.1	rMalTer1.hap2	Malaclemys terrapin pileata	male		2212837039	Chromosome	2023-01-18	JAQIHJ01	97701506
GCA_014706415.1	LU_Pmuni_1.1	Podarcis muralis nigriventris	male		1786136138	Chromosome	2020-10-02	JACVSS01	8570969
GCA_030867085.1	rLiaOli1.hap2	Liasis olivaceus	female		1478263624	Chromosome	2023-08-24	JAVFJM01	74672673
GCA_024509165.1	rCroOre1.a	Crotalus oreganus helleri	male		1628461744	Scaffold	2022-08-03	JAKSXP01	68097879
GCA_029207655.1	rThaSir1.0.hap2	Thamnophis sirtalis fitchi			1683046358	Scaffold	2023-03-14	JAPXFS01	14321763
GCA_023362785.1	rChaBot1.0.a	Charina bottae			1703974979	Scaffold	2022-05-13	JALMGK01	38502584
GCA_001728815.2	terp_v2_2	Malaclemys terrapin terrapin	female		2439737865	Contig	2016-09-20	MDXI01	437266
GCA_029215655.1	rPitCat1.0.hap1	Pituophis catenifer annectens			1749238485	Scaffold	2023-03-14	JARCGU01	33264011
GCA_030847625.1	rGamWis1.0.hap1	Gambelia wislizenii	female		2469021284	Scaffold	2023-08-21	JAUMIQ01	141377706
GCA_030412085.1	rCycPin1.hap2	Cyclura pinguis	male		1955392031	Scaffold	2023-07-05	JASZZL01	123360854
GCA_026167985.1	rPhrBla1.0.hap1	Phrynosoma blainvillii	female		2210317752	Scaffold	2022-11-14	JANUYE01	72389463
GCA_029931755.1	rEulEur1.hap2	Euleptes europaea	male		1775520415	Scaffold	2023-05-03	JARABB01	31964801
GCA_031021085.1	rEryReg1.hap2	Erythrolamprus reginae	female		2038227610	Contig	2023-08-30	JAVGWR01	4297867
GCA_026170395.1	rPleGil1.0.hap1	Plestiodon gilberti rubricaudatus			1447213922	Scaffold	2022-11-14	JANXHV01	127845512
GCA_023333555.1	rAspTig1.0.a	Aspidoscelis tigris stejnegeri	male		1675887475	Scaffold	2022-05-11	JALMGB01	49541617
GCA_031001705.1	ASM3100170v1	Simalia tracyae			1468689395	Scaffold	2023-08-30	JARFOB01	14047
GCF_000186305.1	Python_molurus_bivittatus-5.0.2	Python bivittatus	female	NCBI Python bivittatus Annotation Release 102	1435034535	Scaffold	2013-09-15	AEQU02	10658
GCA_022379055.1	ASM2237905v1	Anilios bituberculatus			1642818667	Scaffold	2022-02-23	JAJFZI01	1591
GCA_040285375.1	ASM4028537v1	Laudakia wui			1779364323	Chromosome	2024-06-25	JBCNYC01	170066346
GCF_030867095.1	rAllMis1	Alligator mississippiensis	female	GCF_030867095.1-RS_2023_09	2346779227	Chromosome	2023-08-24	JAVFJH01	38556409
GCF_035149785.1	rCanAsp1.hap2	Candoia aspera	female	GCF_035149785.1-RS_2024_02	1530810380	Chromosome	2024-01-18	JAYKKZ01	55640180
GCA_043643385.1	ASM4364338v1	Chamaeleo calyptratus	male		1803551824	Chromosome	2024-10-24	JBDIXL01	14096519
GCA_037367245.1	CIB_Pgui_1.0	Phrynocephalus guinanensis	female		1813735221	Chromosome	2024-03-20	JAWVWL01	2541092
GCA_037013535.1	IntLes_1.0	Intellagama lesueurii	male		1817723846	Scaffold	2024-03-05	JBAJHW01	39629392
GCA_027559625.1	ASM2755962v1	Morelia viridis	male		1380678911	Scaffold	2023-01-03	JANHOE01	10471
GCA_030020295.1	rGavGan2.hap2	Gavialis gangeticus	male		2328538659	Chromosome	2023-05-22	JASFZR01	84235120
