## Supplemental File 3 for "Ghrelin and Mboat4 are lost in Serpentes": SupplementaryFile6.xlsx

### Sheet: MBOAT4_Pythonidae_Boidae
Lacerta viridis (reference)	Exon 1	Exon 2
JALMGK010000048.1:3065472-3094679_GCA_023362785.1_Charina_bottae	Deletion of 1 bp at pos 40; Deletion of 2 bp at pos 121; Deletion of 2 bp at pos 151; Stop codon at pos 163	Deletion of 208 bp at pos 181; Deletion of 208 bp at pos 181; Deletion of 181 bp at pos 610; Deletion of 181 bp at pos 610; Deletion of 2 bp at pos 883; Deletion of 2 bp at pos 908; Insertion of 367 bp at pos 1099; Stop codon at pos 367; Stop codon at pos 367; Stop codon at pos 529; Stop codon at pos 601; Stop codon at pos 605; Stop codon at pos 609; Stop codon at pos 614; Stop codon at pos 622
CM061366.1:154900623-154927644_GCA_030867085.1_Liasis_olivaceus	Deletion of 1 bp at pos 41
NC_086154.1:166412663-166433714_GCF_035149785.1__GCF_035149785.1_Candoia_aspera	Deletion of 2 bp at pos 121; Deletion of 2 bp at pos 151; Stop codon at pos 177	Deletion of 214 bp at pos 181; Insertion of 112 bp at pos 610; Deletion of 2 bp at pos 883; Deletion of 2 bp at pos 908; Stop codon at pos 529
JANHOE010008775.1:264703-294933_GCA_027559625.1__GCA_027559625.1_Morelia_viridis	Deletion of 1 bp at pos 41; Stop codon at pos 163	Deletion of 209 bp at pos 181; Deletion of 181 bp at pos 610; Stop codon at pos 541
JARFOB010000141.1:36931635-36954475_GCA_031001705.1__GCA_031001705.1_Simalia_tracyae	Deletion of 1 bp at pos 40; Stop codon at pos 61; Stop codon at pos 163	Insertion of 214 bp at pos 181; Deletion of 181 bp at pos 610; Stop codon at pos 541
NW_006532603.1:239729-263570_GCF_000186305.1__GCF_000186305.1_Python_bivittatus	Deletion of 1 bp at pos 41; Stop codon at pos 61; Stop codon at pos 163	Insertion of 214 bp at pos 181; Deletion of 181 bp at pos 610; Deletion of 2 bp at pos 907; Stop codon at pos 529

### Sheet: MBOAT4_Viper_Colub_Elap
Lacerta viridis (reference)	Exon 1	Exon 2
JAUPSR010000031.1:11949570-11972676_GCA_033807725.1_Hydrophis_elegans	Deletion of 1 bp at pos 130; Deletion of 1 bp at pos 132; Stop codon at pos 1; Stop codon at pos 1; Stop codon at pos 30; Stop codon at pos 62	Deletion of 2 bp at pos 769; Deletion of 1 bp at pos 847; Stop codon at pos 451; Stop codon at pos 523; Stop codon at pos 528
JADPQB010004222.1:426289-457653_GCA_018446365.1_Crotalus_adamanteus	Stop codon at pos 95	Deletion of 1 bp at pos 894; Insertion of 376 bp at pos 898; Stop codon at pos 300; Stop codon at pos 451; Stop codon at pos 561
CM033585.1:208358054-208381077_GCA_019473425.1_Hydrophis_cyanocinctus	Deletion of 1 bp at pos 130; Deletion of 1 bp at pos 132; Stop codon at pos 30; Stop codon at pos 62	Deletion of 2 bp at pos 769; Deletion of 1 bp at pos 847; Stop codon at pos 451; Stop codon at pos 523; Stop codon at pos 528
CM019149.1:200110129-200131879_GCA_009733165.1_Naja_naja	Deletion of 1 bp at pos 35; Deletion of 1 bp at pos 130; Deletion of 1 bp at pos 132; Stop codon at pos 1; Stop codon at pos 62	Insertion of 7 bp at pos 208; Deletion of 1 bp at pos 301; Deletion of 2 bp at pos 364; Deletion of 2 bp at pos 769; Deletion of 1 bp at pos 847; Stop codon at pos 451; Stop codon at pos 463; Stop codon at pos 523; Stop codon at pos 528
JALGBA010000031.1:1508594-1533068_GCA_023970755.1_Azemiops_feae	Deletion of 2 bp at pos 130; Stop codon at pos 62; Stop codon at pos 95	Deletion of 1 bp at pos 227; Deletion of 1 bp at pos 843; Deletion of 1 bp at pos 894; Stop codon at pos 451
JARGCV010000025.1:8688584-8718869_GCA_034064705.1_Bothrops_alternatus	Deletion of 2 bp at pos 130; Stop codon at pos 1; Stop codon at pos 62; Stop codon at pos 95	Deletion of 1 bp at pos 226; Deletion of 1 bp at pos 843; Deletion of 1 bp at pos 894; Stop codon at pos 451
CM042834.1:177656058-177676226_GCA_023653725.1_Bungarus_multicinctus	Deletion of 215 bp at pos 1	Deletion of 1 bp at pos 316; Deletion of 1 bp at pos 380; Deletion of 1 bp at pos 514; Deletion of 1 bp at pos 847; Stop codon at pos 190; Stop codon at pos 223; Stop codon at pos 243; Stop codon at pos 440; Stop codon at pos 451; Stop codon at pos 523; Stop codon at pos 528
JAKSXP010000003.1:26347362-26376219_GCA_024509165.1_Crotalus_oreganus_helleri	Stop codon at pos 95	Deletion of 1 bp at pos 227; Deletion of 1 bp at pos 843; Deletion of 1 bp at pos 894; Insertion of 376 bp at pos 898; Stop codon at pos 300; Stop codon at pos 451
NW_024096738.1:53726-80286_GCF_016545835.1_Crotalus_tigris	Stop codon at pos 95; Stop codon at pos 114	Deletion of 1 bp at pos 227; Deletion of 1 bp at pos 843; Deletion of 1 bp at pos 894; Insertion of 376 bp at pos 898; Stop codon at pos 300; Stop codon at pos 451
CM033603.1:239143859-239171853_GCA_019472885.1_Hydrophis_curtus	Deletion of 1 bp at pos 130; Deletion of 1 bp at pos 132; Stop codon at pos 1; Stop codon at pos 30; Stop codon at pos 62	Deletion of 2 bp at pos 769; Deletion of 1 bp at pos 847; Stop codon at pos 451; Stop codon at pos 523; Stop codon at pos 528

### Sheet: GHRL_Pythonidae_Boidae
Lacerta agilis (reference)	Exon 1	Exon 2	Exon 3
NC_086154.1:39696021-39734474_GCF_035149785.1_rCanAsp1_Candoia_aspera	Deletion of 1 bp at pos 58	Deletion of 1 bp at pos 112; Deletion of 1 bp at pos 199; Deletion of 7 bp at pos 201
NW_006532287.1:9524-48415_GCF_000186305.1_Python_molurus_bivittatus	Stop codon at pos 35; Stop codon at pos 38; Stop codon at pos 51		Insertion of 13 bp at pos 223
CM061366.1:38703176-38745283_Liasis_olivaceus	Stop codon at pos 38; Stop codon at pos 51		Insertion of 13 bp at pos 223
JARFOB010000080.1:105877371-105910845_GCA_031001705.1_Simalia_tracyae	Stop codon at pos 38; Stop codon at pos 51
JALMGK010000004.1:95124857-95170589_Charina_bottae	Deletion of 1 bp at pos 58; Stop codon at pos 38
JANHOE010005113.1:0-35281_GCA_027559625.1_Morelia_viridis	Stop codon at pos 38; Stop codon at pos 51		Insertion of 13 bp at pos 223
